# An open source plant kinase chemogenomics set

**DOI:** 10.1101/2022.06.18.496431

**Authors:** Maria Florencia Ercoli, Priscila Zonzini Ramos, Rashmi Jain, Joseph Pilotte, Oliver Xiaoou Dong, Ty Thompson, Carrow I. Wells, Jonathan M. Elkins, Aled M Edwards, Rafael M. Couñago, David H. Drewry, Pamela C. Ronald

**Affiliations:** Centro de Química Medicinal (CQMED), Centro de Biologia Molecular e Engenharia Genética (CBMEG), Universidade Estadual de Campinas (UNICAMP), Campinas, SP, 13083-875, Brazil; Centre for Medicines Discovery, University of Oxford, Old Road Campus Research Building, Roosevelt Drive, Oxford, OX3 7DQ, UK; Department of Plant Pathology and the Genome Center, University of California, Davis, CA, USA; Structural Genomics Consortium (SGC), UNC Eshelman School of Pharmacy, University of North Carolina at Chapel Hill (UNC-CH), Chapel Hill, NC 27599, USA; Division of Chemical Biology and Medicinal Chemistry, UNC Eshelman School of Pharmacy, UNC-CH, Chapel Hill, NC 27599, USA; Structural Genomics Consortium, University of Toronto, Toronto, Canada

**Keywords:** *Oryza sativa*, plant kinases, ligation-independent cloning, protein production, compound screening, thermal shift assay

## Abstract

129 protein kinases, selected to represent the diversity of the rice (*Oryza sativa*) kinome, were cloned and tested for expression in *E. coli*. 40 of these rice kinases were purified and screened using differential scanning fluorimetry (DSF) against 627 diverse kinase inhibitors, with a range of structures and activities targeting diverse human kinases. 37 active compounds were then tested for their ability to modify primary root development in Arabidopsis. Of these, 14 compounds caused a significant reduction of primary root length and two slightly increased root elongation compared with control plants. Two inhibitory compounds bind to the predicted orthologue of Arabidopsis PSKR1, one of two receptors for PSK, a small sulfated peptide that positively controls root development. Inhibition could not be rescued by the exogenous addition of the PSK peptide, suggesting that chemical treatment may inhibit both PSKR1 and its closely related receptor PSKR2. Of the compounds acting as root growth inhibitors in Arabidopsis, six conferred the same effect in rice. Compound RAF265 (CHIR-265), previously shown to bind the human kinase BRAF (B-Raf proto-oncogene, serine/threonine kinase), also binds to nine highly conserved rice kinases tested. The binding of human and rice kinases to the same compound suggests that human kinase inhibitor sets will be useful for dissecting the function of plant kinases.
