## Supplemental Data Set 3 for "An open source plant kinase chemogenomics set"

### Sheet: FDA approved subset_DS3
Supplemental Data Set 3. Column A:List of kinase inhibits tested. Column B: #number of plant kinases stabilized by compound in DSF assay.Column C: Is the compound FDA approved?
Inhibitor	# kinases hit	approved
Gilteritinib (ASP2215)	11	yes
Sunitinib Malate	8	yes
Vemurafenib (PLX4032, RG7204)	6	yes
Sunitinib	6	yes
R406 (free base)	5	yes
Fostamatinib (R788)	4	yes
Dabrafenib (GSK2118436)	3	yes
abemaciclib (LY2835219)	3	yes
Pexidartinib (PLX3397)	3	yes
Crizotinib (PF-02341066)	2	yes
Dasatinib	2	yes
Pazopanib HCl (GW786034 HCl)	2	yes
Cabozantinib (XL184, BMS-907351)	2	yes
Sorafenib Tosylate	2	yes
Pazopanib	2	yes
Vandetanib (ZD6474)	2	yes
Ponatinib (AP24534)	1	yes
Lapatinib	1	yes
Ceritinib (LDK378)	1	yes
Duvelisib (IPI-145, INK1197)	1	yes
Sorafenib	1	yes
Encorafenib (LGX818)	1	yes
Neratinib (HKI-272)	1	yes
R788 (Fostamatinib) Disodium	1	yes
Afatinib (BIBW2992) Dimaleate	1	yes
Lenvatinib (E7080)	0	yes
Axitinib	0	yes
Nilotinib (AMN-107)	0	yes
Temsirolimus (CCI-779, NSC 683864)	0	yes
Selumetinib (AZD6244)	0	yes
Nintedanib (BIBF 1120)	0	yes
Afatinib (BIBW2992)	0	yes
Gefitinib (ZD1839)	0	yes
Everolimus (RAD001)	0	yes
Imatinib Mesylate (STI571)	0	yes
Rapamycin (Sirolimus)	0	yes
Bosutinib (SKI-606)	0	yes
Lapatinib (GW-572016) Ditosylate	0	yes
Regorafenib (BAY 73-4506)	0	yes
Tivozanib (AV-951)	0	yes
Ruxolitinib (INCB018424)	0	yes
Fedratinib (SAR302503, TG101348)	0	yes
Trametinib (GSK1120212)	0	yes
Ibrutinib (PCI-32765)	0	yes
Tofacitinib (CP-690550,Tasocitinib)	0	yes
Dacomitinib (PF299804, PF299)	0	yes
Idelalisib (CAL-101, GS-1101)	0	yes
Cabozantinib malate (XL184)	0	yes
Binimetinib (MEK162, ARRY-162, ARRY-438162)	0	yes
Alpelisib (BYL719)	0	yes
Tofacitinib (CP-690550) Citrate	0	yes
S-Ruxolitinib (INCB018424)	0	yes
Tepotinib (EMD 1214063)	0	yes
Osimertinib (AZD9291)	0	yes
Cobimetinib (GDC-0973, RG7420)	0	yes
Imatinib (STI571)	0	yes
Lorlatinib (PF-6463922)	0	yes
Baricitinib (LY3009104, INCB028050)	0	yes
Larotrectinib (LOXO-101) sulfate	0	yes
Acalabrutinib (ACP-196)	0	yes
Erlotinib	0	yes
Erdafitinib (JNJ-42756493)	0	yes
Capmatinib (INCB28060)	0	yes
Staurosporine	28
SGI-7079	20
LY2874455	20
NCB-0846	18
URMC-099	16
UNC2025	16
SB216763	12
Hesperadin	12
Dovitinib (TKI258) Lactate	11
Shikonin	11
Sennoside B	11
Dorsomorphin 2HCl	11
AT9283	10
BX-912	10
Dovitinib (TKI-258) Dilactic Acid	10
MK-5108 (VX-689)	10
THZ1 2HCl	10
NT157	10
AD80	10
RAF265 (CHIR-265)	9
CP-673451	9
AST-1306	9
AS-252424	9
CGK 733	9
BX-795	8
Crenolanib (CP-868596)	8
IPA-3	8
GW5074	8
SU6656	8
7,8-Dihydroxyflavone	7
Butein	7
Reversine	7
FRAX486	7
Cerdulatinib (PRT062070, PRT2070)	7
R406	6
Rebastinib (DCC-2036)	6
CHIR-124	6
Tyrphostin 9	6
Tyrphostin AG 879	6
GZD824 Dimesylate	6
Pacritinib (SB1518)	6
kira6	6
Sitravatinib (MGCD516)	6
KW-2449	5
Orantinib (TSU-68, SU6668)	5
IKK-16 (IKK Inhibitor VII)	5
BIO	5
GSK650394	5
PIK-75 HCl	5
BI-78D3	5
(-)-Epigallocatechin Gallate	5
Myricetin	5
Ensartinib (X-396)	5
SNS-032 (BMS-387032)	4
AZD3463	4
BI-D1870	4
FIIN-2	4
PF-431396	4
ENMD-2076 L-(+)-Tartaric acid	4
GNF-5837	4
CCT196969	4
Defactinib (VS-6063, PF-04554878)	4
K03861	4
Belizatinib (TSR-011)	4
Naquotinib(ASP8273)	4
Foretinib (GSK1363089)	3
Dovitinib (TKI-258, CHIR-258)	3
Tozasertib (VX-680, MK-0457)	3
WZ3146	3
WZ8040	3
ENMD-2076	3
JNJ-7706621	3
SP600125	3
Gandotinib (LY2784544)	3
AZD4547	3
ALK-IN-1	3
PF-562271	3
Entrectinib (RXDX-101)	3
GNE-9605	3
Go6976	3
UNC2881	3
PND-1186 (VS-4718)	3
SU5402	3
Amcasertib (BBI503)	3
Enzastaurin (LY317615)	2
CYC116	2
BMS-536924	2
Danusertib (PHA-739358)	2
Aurora A Inhibitor I	2
PHA-793887	2
AZD1480	2
BMS-794833	2
AZD7762	2
PD318088	2
PF-573228	2
AZ 960	2
PF-00562271	2
TAK-901	2
MK-2461	2
Degrasyn (WP1130)	2
AZD5438	2
Quercetin	2
Milciclib (PHA-848125)	2
GW441756	2
PF-3758309	2
VX-11e	2
SC1	2
Rociletinib (CO-1686, AVL-301)	2
Purvalanol A	2
AZD2858	2
Olmutinib (HM61713, BI 1482694)	2
GSK2606414	2
CFI-400945	2
LY2857785	2
1-Azakenpaullone	2
Peficitinib (ASP015K, JNJ-54781532)	2
Kenpaullone	2
BI-847325	2
TPX-0005	2
Raf265 derivative	2
UNC2250	2
CCT137690	2
Linifanib (ABT-869)	1
Motesanib Diphosphate (AMG-706)	1
SU11274	1
Vatalanib (PTK787) 2HCl	1
PD184352 (CI-1040)	1
JNJ-38877605	1
AG-490 (Tyrphostin B42)	1
Alisertib (MLN8237)	1
AG-1024	1
CHIR-99021 (CT99021)	1
YM201636	1
OSI-930	1
BMS-265246	1
AT7519	1
AMG-900	1
Flavopiridol HCl	1
NVP-BVU972	1
SB415286	1
GSK1838705A	1
CEP-33779	1
TPCA-1	1
PF-477736	1
CX-6258 HCl	1
CC-292 (AVL-292)	1
MLN2480	1
JNK-IN-8	1
Golvatinib (E7050)	1
ZM 323881 HCl	1
CHIR-99021 (CT99021) HCl	1
IMD 0354	1
TDZD-8	1
10058-F4	1
CNX-2006	1
Bay 11-7085	1
GSK2636771	1
PQ 401	1
AT13148	1
ZM 39923 HCl	1
CNX-774	1
Ulixertinib (BVD-523, VRT752271)	1
PLX7904	1
Amlexanox	1
FLLL32	1
AZ5104	1
BAY-61-3606	1
GSK2656157	1
AZ191	1
OTS964	1
OTS514 hydrochloride	1
PF-4989216	1
SAR-020106	1
AT7519 HCl	1
Lifirafenib (BGB-283)	1
GNF-7	1
LY333531 HCl	1
Pilaralisib (XL147)	1
CH5183284 (Debio-1347)	1
KD025 (SLx-2119)	1
XMD16-5	1
GSK2269557	1
PRN1371	1
VPS34 inhibitor 1 (Compound 19, PIK-III analogue)	1
Autophinib	1
XL147 analogue	1
MK-8776 (SCH 900776)	1
Cediranib (AZD2171)	0
SL-327	0
Brivanib (BMS-540215)	0
U0126-EtOH	0
GSK690693	0
Brivanib Alaninate (BMS-582664)	0
CP-724714	0
Saracatinib (AZD0530)	0
NVP-AEW541	0
PHA-665752	0
Refametinib (RDEA119, Bay 86-9766)	0
ZM 447439	0
TGX-221	0
Y-27632 2HCl	0
ZSTK474	0
Linsitinib (OSI-906)	0
GDC-0879	0
Triciribine	0
Ridaforolimus (Deforolimus, MK-8669)	0
PD0325901	0
KU-55933 (ATM Kinase Inhibitor)	0
LY294002	0
Barasertib (AZD1152-HQPA)	0
PI-103	0
AC480 (BMS-599626)	0
SB203580	0
GSK1904529A	0
OSU-03012 (AR-12)	0
PLX-4720	0
WZ4002	0
Masitinib (AB1010)	0
SB202190 (FHPI)	0
PF-04217903	0
BMS-754807	0
Roscovitine (Seliciclib,CYC202)	0
PD98059	0
Pictilisib (GDC-0941)	0
MK-2206 2HCl	0
MLN8054	0
BI 2536	0
SNS-314 Mesylate	0
Pimasertib (AS-703026)	0
Quizartinib (AC220)	0
PHT-427	0
Doramapimod (BIRB 796)	0
AZD8330	0
GSK461364	0
Amuvatinib (MP-470)	0
Genistein	0
PHA-680632	0
HMN-214	0
KRN 633	0
Tie2 kinase inhibitor	0
CUDC-101	0
TG100-115	0
VX-745	0
AEE788 (NVP-AEE788)	0
BIX 02188	0
AT7867	0
H 89 2HCl	0
SGI-1776 free base	0
MGCD-265	0
Thiazovivin	0
BIX 02189	0
BMS-777607	0
TWS119	0
PD173074	0
Rigosertib (ON-01910)	0
PIK-93	0
AICAR (Acadesine)	0
PF-4708671	0
NVP-BHG712	0
WYE-354	0
Ki8751	0
AZD6482	0
KU-60019	0
OSI-420	0
KU-0063794	0
Voxtalisib (SAR245409, XL765) Analogue	0
BS-181 HCl	0
PIK-293	0
Flavopiridol (Alvocidib)	0
Pelitinib (EKB-569)	0
GSK429286A	0
AZD8055	0
Fasudil (HA-1077) HCl	0
Sapitinib (AZD8931)	0
Mubritinib (TAK 165)	0
Volasertib (BI 6727)	0
Chrysophanic Acid	0
LY2603618	0
R547	0
Tivantinib (ARQ 197)	0
Torkinib (PP242)	0
Palomid 529 (P529)	0
Phenformin HCl	0
WAY-600	0
PHA-767491	0
Varlitinib	0
Vistusertib (AZD2014)	0
Momelotinib (CYT387)	0
Daphnetin	0
CCT128930	0
TG101209	0
ZM 336372	0
PF-04691502	0
CUDC-907	0
TAK-285	0
SB590885	0
Buparlisib (BKM120, NVP-BKM120)	0
TAK-733	0
A66	0
Apitolisib (GDC-0980, RG7422)	0
PH-797804	0
CHIR-98014	0
Apatinib	0
Asiatic Acid	0
Omipalisib (GSK2126458, GSK458)	0
AS-604850	0
A-769662	0
AZ 628	0
3-Methyladenine (3-MA)	0
Sotrastaurin	0
Honokiol	0
PP121	0
WYE-125132 (WYE-132)	0
CAY10505	0
CH5132799	0
AG-1478 (Tyrphostin AG-1478)	0
AMG-458	0
Dinaciclib (SCH727965)	0
WP1066	0
PIK-294	0
Indirubin	0
OSI-027	0
A-674563	0
KX2-391	0
BGT226 (NVP-BGT226)	0
Telatinib	0
NVP-BSK805 2HCl	0
Piceatannol	0
PD168393	0
RN486	0
SSR128129E	0
Ipatasertib (GDC-0068)	0
SAR131675	0
Go 6983	0
Schisandrin B (Sch B)	0
AZD2932	0
NU6027	0
INK 128 (MLN0128)	0
BAY 11-7082	0
AZ20	0
GSK2334470	0
SKI II	0
Semaxanib (SU5416)	0
Icotinib	0
PP2	0
CGI1746	0
Zotarolimus(ABT-578)	0
TIC10 Analogue	0
PF-543	0
SC-514	0
VS-5584 (SB2343)	0
PP1	0
Torin 2	0
ZM 306416	0
CZC24832	0
LY2090314	0
AZD1080	0
RKI-1447	0
TAE226 (NVP-TAE226)	0
WHI-P154	0
GNF-2	0
TAK-715	0
Fingolimod (FTY720) HCl	0
MK-8745	0
VE-822	0
Tideglusib	0
VX-702	0
XL019	0
AZD1208	0
Bisindolylmaleimide I (GF109203X)	0
FRAX597	0
TG003	0
KN-62	0
GNF-5	0
Anacardic Acid	0
LJI308	0
AZD3759	0
ERK5-IN-1	0
KN-93 Phosphate	0
GNE-7915	0
Filgotinib (GLPG0634)	0
ONO-4059 analogue	0
VPS34-IN1	0
Skepinone-L	0
PFK15	0
AR-A014418	0
Decernotinib (VX-509)	0
LDN-214117	0
Bikinin	0
Akti-1/2	0
CC-223	0
Losmapimod (GW856553X)	0
TAK-632	0
LDC000067	0
Vacquinol-1	0
SU9516	0
BLZ945	0
GSK621	0
Ro3280	0
HS-173	0
Uprosertib (GSK2141795)	0
G-749	0
D 4476	0
LFM-A13	0
AMG319	0
DASA-58	0
WZ4003	0
GNE-0877	0
DDR1-IN-1	0
SB239063	0
GSK2292767	0
HTH-01-015	0
JNK Inhibitor IX	0
WH-4-023	0
GSK2578215A	0
ANA-12	0
ETC-1002	0
SMI-4a	0
PD173955	0
EHop-016	0
XMD8-92	0
IM-12	0
AZD6738	0
Ro-3306	0
LJH685	0
VE-821	0
AG-18	0
GDC-0349	0
AMG 337	0
Taxifolin (Dihydroquercetin)	0
Taselisib (GDC 0032)	0
Anisomycin	0
FR 180204	0
CEP-32496	0
Oclacitinib	0
Bafetinib (INNO-406)	0
Trapidil	0
RO9021	0
CGP 57380	0
AZD5363	0
BMS-345541	0
NU7441 (KU-57788)	0
MNS (3,4-Methylenedioxy-β-nitrostyrene, MDBN)	0
NH125	0
TCS 359	0
ETP-46464	0
GSK1070916	0
BMS-911543	0
ML167	0
Tyrphostin AG 1296	0
ASP3026	0
HER2-Inhibitor-1	0
Merestinib (LY2801653)	0
RO5126766 (CH5126766)	0
GDC-0623	0
NSC 23766	0
LY3023414	0
Silmitasertib (CX-4945)	0
ID-8	0
GDC-0994	0
PRT062607 (P505-15, BIIB057) HCl	0
P276-00	0
MLN0905	0
XL388	0
NMS-P937 (NMS1286937)	0
Afuresertib (GSK2110183)	0
CL-387785 (EKI-785)	0
BMS-582949	0
SGX-523	0
Berbamine (dihydrochloride)	0
SKLB1002	0
Poziotinib (HM781-36B)	0
Entospletinib (GS-9973)	0
LRRK2-IN-1	0
Picropodophyllin (PPP)	0
SBE 13 HCl	0
GNE-317	0
CC-115	0
BFH772	0
IC261	0
NPS-1034	0
PRT-060318 2HCl	0
Pexmetinib (ARRY-614)	0
BIO-acetoxime	0
TIC10	0
Pamapimod (R-1503, Ro4402257)	0
BAW2881 (NVP-BAW2881)	0
EAI045	0
PI-3065	0
AZD8835	0
Deguelin	0
TGR-1202	0
Necrosulfonamide	0
SAR405	0
DEL-22379	0
LDC4297 (LDC044297)	0
Radotinib	0
PF-06447475	0
CCT245737	0
DTP3	0
PIK-III	0
Ripasudil (K-115) hydrochloride dihydrate	0
Hydroxyfasudil (HA-1100) HCl	0
GSK583	0
LDC1267	0
GSK269962A HCl	0
Y-39983 HCl	0
GW2580	0
GDC-0326	0
BAY 1217389	0
XMD8-87	0
AZD8186	0
Nazartinib (EGF816, NVS-816)	0
Bardoxolone Methyl	0
GDC-0084	0
Voxtalisib (XL765, SAR245409)	0
LY2584702 Tosylate	0
ONO-4059 (GS-4059) hydrochloride	0
STO-609	0
eFT-508 (eFT508)	0
CRT0066101	0
LTURM34	0
BLU-554 (BLU554)	0
Scopoletin	0
MSC2530818	0
ZINC00881524 (ROCK inhibitor)	0
Serabelisib (INK-1117,MLN-1117,TAK-117)	0
Forsythin	0
CZ415	0
ML-7 HCl	0
Pyridoxine	0
IPI-549	0
GSK'872 (GSK2399872A)	0
Senexin A	0
SF2523	0
Miransertib (ARQ 092) HCl	0
GSK2982772	0
GSK2256098	0
Carbazochrome	0
APS-2-79 HCl	0
S49076	0
GSK180736A (GSK180736)	0
RXDX-106 (CEP-40783)	0
Chk2 Inhibitor II (BML-277)	0
WNK463	0
PF-06273340	0
Tanzisertib(CC-930)	0
Obacunone	0
Irbinitinib (ARRY-380, ONT-380)	0
PD-166866 (PD166866)	0
Glabridin	0
Bakuchiol	0
Perifosine (KRX-0401)	0
Sodium Houttuyfonate	0
Palbociclib (PD-0332991) HCl	0
GSK1059615	0
LY2228820	0
BLU9931	0
Miltefosine	0
Chloroquine Phosphate	0
LY364947	0
APTSTAT3-9R	0
NU7026	0
Tandutinib (MLN518)	0
Lupeol	0
